# Gut Microbiota and Derived Metabolites Mediate Obstructive Sleep Apnea Induced Atherosclerosis

**DOI:** 10.1101/2024.11.18.624205

**Authors:** Jin Xue, Celeste Allaband, Simone Zuffa, Orit Poulsen, Jason Meadows, Dan Zhou, Pieter C. Dorrestein, Rob Knight, Gabriel G. Haddad

## Abstract

**Background:** Obstructive sleep apnea (OSA) is characterized by intermittent hypoxia/hypercapnia (IHC), affects predominantly obese individuals, and increases atherosclerosis risk. Since we and others have implicated gut microbiota and metabolites in atherogenesis, we dissected their contributions to OSA-induced atherosclerosis.

**Results:** Atherosclerotic lesions were compared between conventionally-reared specific pathogen free (SPF) and germ-free (GF) *ApoE*^-/-^ mice following a high fat high cholesterol diet (HFHC), with and without IHC conditions. The fecal microbiota and metabolome were profiled using 16S rRNA gene amplicon sequencing and untargeted tandem mass spectrometry (LC-MS/MS) respectively. Phenotypic data showed that HFHC significantly increased atherosclerosis as compared to regular chow (RC) in both aorta and pulmonary artery (PA) of SPF mice. IHC exacerbated lesions in addition to HFHC. Differential abundance analysis of gut microbiota identified an enrichment of Akkermansiaceae and a depletion of Muribaculaceae (formerly S24-7) family members in the HFHC-IHC group. LC-MS/MS showed a dysregulation of bile acid profiles with taurocholic acid, taurodeoxycholic acid, and 12-ketodeoxycholic acid enriched in the HFHC-IHC group, long-chain N-acyl amides, and phosphatidylcholines. Interestingly, GF *ApoE*^-/-^ mice markedly reduced atherosclerotic formation relative to SPF *ApoE*^-/-^ mice in the aorta under HFHC/IHC conditions. In contrast, microbial colonization did not show a significant impact on the atherosclerotic progression in PA.

**Conclusions:** In summary, this research demonstrated that (1) IHC acts cooperatively with HFHC to induce atherosclerosis; (2) gut microbiota modulate atherogenesis, induced by HFHC/IHC, in the aorta not in PA; (3) different analytical methods suggest that a specific imbalance between Akkermansiaceae and Muribaculaceae bacterial families mediate OSA-induced atherosclerosis; and (4) derived bile acids, such as deoxycholic acid and lithocholic acid, regulate atherosclerosis in OSA. The knowledge obtained provides novel insights into the potential therapeutic approaches to prevent and treat OSA-induced atherosclerosis.
