## Supplementary Table S1 for "Gut Microbiota and Derived Metabolites Mediate Obstructive Sleep Apnea Induced Atherosclerosis"

### Sheet: Sheet1
Supplemental Table 1. TEMPTED (https://doi.org/10.1101/2023.07.26.550749) Axis 1 Top/Bottom 10 Ranked Feature List.
Feature ID	Log_Ratio_Classification	Taxon
TACGTAGGGGGCAAGCGTTATCCGGATTTACTGGGTGTAAAGGGAGCGTAGACGGTAATGTAAGTCTGATGTGAAAGCCCGGGGCTCAACCCCGGGACTGCATTGGAAACTATGTAACTAGAGTACCGGAGAGGTAAGCGGAATTCCTAG	Denominator	d__Bacteria; p__Firmicutes_A; c__Clostridia_258483; o__Lachnospirales; f__Lachnospiraceae; g__UBA9414; s__
TACGTAGGTGGCGAGCGTTATCCGGAATCATTGGGCGTAAAGAGGGAGCAGGCGGCCTGGAGGGTCTATTGTTAAAAGGCAGTGGCTTAACCATTGCAAGGCGAAGAAACCGGCAGGCTAGAGTTCTAAAGAGGATCGTGGAATTCCATG	Denominator	d__Bacteria; p__Firmicutes_D; c__Bacilli; o__Erysipelotrichales; f__Coprobacillaceae; g__Fimiplasma; s__Fimiplasma intestinipullorum
TACGTATGGTGCAAGCGTTATCCGGATTTACTGGGTGTAAAGGGAGCGTAGACGGAGAGGCAAGTCTGATGTGAAAACCCGGGGCTCAACCCCGGGACTGCATTGGAAACTGTTTTTCTAGAGTGTCGGAGAGGCAAGTGGAATTCCTAG	Denominator	d__Bacteria; p__Firmicutes_A; c__Clostridia_258483; o__Lachnospirales; f__Lachnospiraceae; g__Mediterraneibacter_A_155507; s__
TACGTAGGGGGCAAGCGTTATCCGGAATTACTGGGTGTAAAGGGAGCGTAGACGGTGATGCAAGTCTGGAGTGAAAGGCGGGGGCCCAACCCCCGGACTGCTCTGGAAACTGTGTAACTTGAGTGCAGGAGAGGTAAGCGGAATTCCTAG	Denominator	d__Bacteria; p__Firmicutes_A; c__Clostridia_258483; o__Lachnospirales; f__Lachnospiraceae; g__UBA3282; s__UBA3282 sp003611805
TACGGAGGATGCGAGCGTTATCCGGATTTATTGGGTTTAAAGGGTGCGCAGGCGGAAGCGCAAGTCAGCGGTAAAATTGAGAGGCTCAACCTCTTCCCGCCGTTGAAACTGCGTTTCTTGAGTGGGCGAGAAGTACGCGGAATGCGTGGT	Denominator	d__Bacteria; p__Bacteroidota; c__Bacteroidia; o__Bacteroidales; f__Muribaculaceae; g__Duncaniella; s__Duncaniella muris
TACGTAGGGAGCAAGCGTTATCCGGATTTATTGGGCGTAAAGCGTTCGTAGGCGGTTTGTTAAGTCTAAAATTAAAGCCTGGGGCTCAACCTCAGTTCGTTTTAGAAACTGGCAGACTTGAGTGTGGTAGAGGCAAGTGGAATTTCTAGT	Denominator	d__Bacteria; p__Firmicutes_D; c__Bacilli; o__RF39; f__UBA660; g__RUG12438; s__RUG12438 sp902801685
TACGTAGGGGGCAAGCGTTATCCGGATTTACTGGGTGTAAAGGGGGCGCAGACGGCGATGCAAGCCAGGAGTGAAAGCCCGGGGCCCAACCCCGGGACTGCTCTTGGAACTGCGTGGCTGGAGTGCAGGAGGGGCAGGCGGAATTCCTGG	Denominator	d__Bacteria; p__Firmicutes_A; c__Clostridia_258483; o__Lachnospirales; f__Lachnospiraceae; g__Kineothrix; s__Kineothrix sp000403275
TACGTAGGTGGCAAGCGTTGTCCGGATTTACTGGGTGTAAAGGGCGTGCAGCCGGAGAGACAAGTCAGATGTGAAATCCACGGGCTCAACCCGTGAACTGCATTTGAAACTGTTTCCCTTGAGTGTCGGAGAGGTCATCGGAATTCCTTG	Denominator	d__Bacteria; p__Firmicutes_A; c__Clostridia_258483; o__Oscillospirales; f__Oscillospiraceae_88309; g__Dysosmobacter; s__Dysosmobacter sp000403435
TACAGAGGTCTCAAGCGTTGTTCGGAATCACTGGGCGTAAAGCGTGCGTAGGCTGTTTCGTAAGTCGTGTGTGAAAGGCGCGGGCTCAACCCGCGGACGGCACATGATACTGCGAGACTAGAGTAATGGAGGGGGAACCGGAATTCTCGG	Denominator	d__Bacteria; p__Verrucomicrobiota; c__Verrucomicrobiae; o__Verrucomicrobiales; f__Akkermansiaceae; g__Akkermansia; s__Akkermansia muciniphila_D_776786
TACGTAGGGGGCAAGCGTTATCCGGATTTACTGGGTGTAAAGGGAGCGTAGACGGCTTGGCAAGCCAGATGTGAAAGGCTGGGGCTCAACCCCAGGACTGCATTTGGAACTGTCATGCTAGAGTGTCGGAGAGGCAGGCGGAATTCCTAG	Denominator	d__Bacteria; p__Firmicutes_A; c__Clostridia_258483; o__Lachnospirales; f__Lachnospiraceae; g__Sporofaciens; s__Sporofaciens musculi
TACGTATGGTGCAAGCGTTATCCGGATTTACTGGGTGTAAAGGGAGCGCAGGCGGTACGGCAAGTCTGATGTGAAAGCCCGGGGCTCAACCCCGGTACTGCATTGGAAACTGTCGGACTAGAGTGTCGGAGGGGTAAGTGGAATTCCTAG	Numerator	d__Bacteria; p__Firmicutes_A; c__Clostridia_258483; o__Lachnospirales; f__Lachnospiraceae; g__Roseburia; s__Roseburia intestinalis
AACGTAGGGTGCAAGCGTTGTCCGGAATTACTGGGTGTAAAGGGAGCGCAGGCGGATTGGCAAGTTGGGAGTGAAATCTATGGGCTCAACCCATAAATTGCTTTCAAAACTGTCAGTCTTGAGTGGTGTAGAGGTAGGCGGAATTCCCGG	Numerator	d__Bacteria; p__Firmicutes_A; c__Clostridia_258483; o__Oscillospirales; f__Ruminococcaceae; g__Ruthenibacterium; s__Ruthenibacterium lactatiformans
TACATAGGGGGCAAGCGTTATCCGGAATTATTGGGTGTAAAGGGTGCGTAGACGGAAGAACAAGTTGGTTGTGAAATCCCTCGGCTCAACTGAGGAACTGCAACCAAAACTATTCTCCTTGAGTGTCGGAGAGGAAAGTGGAATTCCTAG	Numerator	d__Bacteria; p__Firmicutes_A; c__Clostridia_258483; o__TANB77; f__CAG-508; g__UMGS1994; s__UMGS1994 sp900553945
TACGTAGGGGGCAAGCGTTATCCGGATTTACTGGGTGTAAAGGGGGCGCAGACGGCAGCGCAAGCCAGGAGTGAAAGCCCGGGGCCCAACCCCGGGACTGCTCTTGGAACTGCGCGGCTGGAGTGCAGGAGGGGCAGGCGGAATTCCTGG	Numerator	d__Bacteria; p__Firmicutes_A; c__Clostridia_258483; o__Lachnospirales; f__Lachnospiraceae; g__Kineothrix; s__Kineothrix sp000403275
TACGGAGGATGCGAGCGTTATCCGGATTTATTGGGTTTAAAGGGTGCGTAGGCGGACTGTCAAGTCAGCGGTAAAATTGAGAGGCTCAACCTCTTCCCGCCGTTGAAACTGGTGGTCTTGAGTGGATGAGAAGTACGCGGAATGCGTGGT	Numerator	d__Bacteria; p__Bacteroidota; c__Bacteroidia; o__Bacteroidales; f__Muribaculaceae; g__; s__
TACGTAGGGGGCAAGCGTTATCCGGATTTACTGGGTGTAAAGGGAGCGTAGACGGCAGCGCAAGTCTGGAGTGAAATGCCGGGGCCCAACCCCGGAACTGCTTTGGAAACTGTGCAGCTCGAGTGCAGGAGAGGTAAGCGGAATTCCTAG	Numerator	d__Bacteria; p__Firmicutes_A; c__Clostridia_258483; o__Lachnospirales; f__Lachnospiraceae; g__COE1; s__
TACGTAGGTGGCAAGCGTTATCCGGAATTATTGGGCGTAAAGAGCGCGCAGGTGGTTAATTAAGTCTGATGTGAAAGCCCACGGCTTAACCGTGGAGGGTCATTGGAAACTGGTTGACTTGAGTGCAGAAGAGGGAAGTGGAATTCCATG	Numerator	d__Bacteria; p__Firmicutes_D; c__Bacilli; o__Haloplasmatales_A; f__Turicibacteraceae; g__Turicibacter; s__
TACGGAGGATGCGAGCGTTATCCGGATTTATTGGGTTTAAAGGGTGCGTAGGCGGGATGCCAAGTCAGCGGTAAAAAAGCGGTGCTCAACGCCGTCGAGCCGTTGAAACTGGCGTTCTTGAGTGGGCGAGAAGTATGCGGAATGCGTGGT	Numerator	d__Bacteria; p__Bacteroidota; c__Bacteroidia; o__Bacteroidales; f__Muribaculaceae; g__UBA7173; s__
TACGTAGGTGGCGAGCGTTGTCCGGATTTACTGGGCGTAAAGGGAGCGTAGGCGGACTTTTAAGTGAGATGTGAAATACTCGGGCTCAACTTGAGTGCTGCATTTCAAACTGGAAGTCTAGAGTGCAGGAGAGGAGAATGGAATTCCTAG	Numerator	d__Bacteria; p__Firmicutes_A; c__Clostridia_258483; o__Clostridiales; f__Clostridiaceae_222000; g__Clostridium_T; s__Clostridium_T disporicum_203972
TACGTAGGTGGCGAGCGTTATCCGGAATGATTGGGCGTAAAGGGTGCGCAGGCGGCCGGGCAAGTCCGCAGTAAAAACTGGAGGCTCAACCTTCAGGGGCTGCGGAAACTGTCCGGCTGGAGAGCAGGAGAGGACGGTGGAACTCCATGT	Numerator	d__Bacteria; p__Firmicutes_D; c__Bacilli; o__Erysipelotrichales; f__Erysipelotrichaceae; g__Dubosiella; s__Dubosiella newyorkensis
Notes: ASVs used to calculate the log ratio in Figure S2E. Numerator and denominator noted. Taxonomic identification using greengenes2.
