## Supplementary Table S2 for "Gut Microbiota and Derived Metabolites Mediate Obstructive Sleep Apnea Induced Atherosclerosis"

### Sheet: longIHC_tempted_topbot10num_Axi
Supplemental Table 2. TEMPTED (https://doi.org/10.1101/2023.07.26.550749) Axis 2 Top/Bottom 10 Ranked Feature List.
Feature ID	Log_Ratio_Classification	Taxon
TACGTAGGGGGCAAGCGTTATCCGGATTTACTGGGTGTAAAGGGAGCGTAGACGGCAGCACAAGTCTGGAGTGAAATCCCGGGGCTTAACCCCGGAACTGCTTTGGAAACTGTGCGGCTGGAGTGCAGGAGGGGTAAGCGGAATTCCTAG	Denominator	d__Bacteria; p__Firmicutes_A; c__Clostridia_258483; o__Lachnospirales; f__Lachnospiraceae; g__COE1; s__COE1 sp000403335
TACGTAGGGGGCAAGCGTTATCCGGATTTACTGGGTGTAAAGGGAGCGTAGACGGTGAAGCAAGTCTGAAGTGAAAGGCGGGGGCTCAACCCCCGGACTGCTTTGGAAACTGTTTGACTGGAGTGCAGGAGAGGTAAGTGGAATTCCTAG	Denominator	d__Bacteria; p__Firmicutes_A; c__Clostridia_258483; o__Lachnospirales; f__Lachnospiraceae; g__Acetatifactor; s__Acetatifactor muris
TACGTAGGGGGCAAGCGTTATCCGGATTTACTGGGTGTAAAGGGAGCGTAGGTGGCAGGGCAAGTCAGATGTGAAAACCCGGGGCTCAACTCCGGGATTGCATTTGAAACTGTCCGGCTGGAGTGCAGGAGAGGTAAGTGGAATTCCTAG	Denominator	d__Bacteria; p__Firmicutes_A; c__Clostridia_258483; o__Lachnospirales; f__Lachnospiraceae; g__Eubacterium_F; s__Eubacterium_F sp000687695
TACGTAGGGGGCAAGCGTTATCCGGATTTACTGGGTGTAAAGGGAGCGTAGACGGCATGGCAAGCCAGATGTGAAATACCGGGGCTCAACCCCGGGACTGCATTTGGAACTGTTAAGCTGGAGTGTCGGAGAGGCAGGCGGAATTCCTAG	Denominator	d__Bacteria; p__Firmicutes_A; c__Clostridia_258483; o__Lachnospirales; f__Lachnospiraceae; g__; s__
TACGTAGGGGGCAAGCGTTATCCGGATTTACTGGGTGTAAAGGGAGCGTAGACGGCAGGGCAAGTCTGATGTGAAAGGTCGGGGCCCAACCCCGGGACTGCATTGGAAACTGTCCGGCTGGAGTACAGGAGAGGTAAGTGGAATTCCTAG	Denominator	d__Bacteria; p__Firmicutes_A; c__Clostridia_258483; o__Lachnospirales; f__Lachnospiraceae; g__Eisenbergiella; s__
TACATAGGGAGCAAGCGTTATCCGGATTTATTGGGTGTAAAGGGTGCGTAGACGGGAAATTAAGTTAGTTGTGAAATCCCTCGGCTTAACTGAGGAACTGCAACTAAAACTGATTTTCTTGAGTACTGGAGAGGAAAGTGGAATTCCTAG	Denominator	d__Bacteria; p__Firmicutes_A; c__Clostridia_258483; o__TANB77; f__CAG-508; g__CAG-269; s__CAG-269 sp000431335
TACGTATGGGGCAAGCGTTATCCGGATTTACTGGGTGTAAAGGGAGCGTAGGCGGCCTGGCAAGCCTGATGTGAAATACCGGGGCCCAACCCCGGGGCTGCATTGGGAACTGCCAGGCTGGAGTGCCGGAGAGGCAGGCGGAATTCCTAG	Denominator	d__Bacteria; p__Firmicutes_A; c__Clostridia_258483; o__Lachnospirales; f__Lachnospiraceae; g__14-2; s__14-2 sp000403315
TACGTAGGTGGCAAGCGTTATCCGGATTTATTGGGTGTAAAGGGCGTGTAGGCGGGAATGCAAGTCAGATGTGAAAACTATGGGCTCAACCCATAGCCTGCATTTGAAACTGTATTTCTTGAGTGCTGGAGAGGCAATCGGAATTCCGTG	Denominator	d__Bacteria; p__Firmicutes_A; c__Clostridia_258483; o__Oscillospirales; f__Oscillospiraceae_88309; g__Enterenecus; s__Enterenecus sp004560375
TACGTAGGGGGCAAGCGTTATCCGGATTTACTGGGTGTAAAGGGAGCGTAGACGGCAGCGCAAGTCTGGAGTGAAATCCCATGGCTTAACCATGGAACTGCTTTGGAAACTGTGCAGCTGGAGTGCAGGAGAGGTAAGCGGAATTCCTAG	Denominator	d__Bacteria; p__Firmicutes_A; c__Clostridia_258483; o__Lachnospirales; f__Lachnospiraceae; g__COE1; s__COE1 sp000403215
TACGTAGGTGGCAAGCGTTGTCCGGATTTACTGGGTGTAAAGGGCGTGCAGCCGGGTTTATAAGTCAGATGTGAAATCCCGCGGCTCAACCGCGGAACTGCATTTGAAACTGTAGATCTTGAGTACTGGAGAGGCAGGCGGAATTCCTAG	Denominator	d__Bacteria; p__Firmicutes_A; c__Clostridia_258483; o__Oscillospirales; f__Oscillospiraceae_88309; g__; s__
TACAGAGGTCTCAAGCGTTGTTCGGAATCACTGGGCGTAAAGCGTGCGTAGGCTGTTTCGTAAGTCGTGTGTGAAAGGCGCGGGCTCAACCCGCGGACGGCACATGATACTGCGAGACTAGAGTAATGGAGGGGGAACCGGAATTCTCGG	Numerator	d__Bacteria; p__Verrucomicrobiota; c__Verrucomicrobiae; o__Verrucomicrobiales; f__Akkermansiaceae; g__Akkermansia; s__Akkermansia muciniphila_D_776786
TACGTAGGTCCCGAGCGTTGTCCGGATTTATTGGGCGTAAAGCGAGCGCAGGTGGTTTATTAAGTCTGGTGTAAAAGGCAGTGGCTCAACCATTGTATGCATTGGAAACTGGTAGACTTGAGTGCAGGAGAGGAGAGTGGAATTCCATGT	Numerator	d__Bacteria; p__Firmicutes_D; c__Bacilli; o__Lactobacillales; f__Streptococcaceae; g__Lactococcus_A_346120; s__Lactococcus_A_346120 lactis_346025
TACGTATGGAGCAAGCGTTATCCGGATTTACTGGGCGTAAAGGGAGCGTAGGCGGCCTGCCAAGTCTGATGTGAAATACCGGGGCTCAACCCCGGGGCTGCATTGGAAACTGGCAGGCTGGAGTGCCGGAGAGGCAGGCGGAATTCCTAG	Numerator	d__Bacteria; p__Firmicutes_A; c__Clostridia_258483; o__Lachnospirales; f__Lachnospiraceae; g__14-2; s__
TACGTAGGTGGCAAGCGTTATCCGGAATTATTGGGCGTAAAGAGCGCGCAGGTGGTTAATTAAGTCTGATGTGAAAGCCCACGGCTTAACCGTGGAGGGTCATTGGAAACTGGTTGACTTGAGTGCAGAAGAGGGAAGTGGAATTCCATG	Numerator	d__Bacteria; p__Firmicutes_D; c__Bacilli; o__Haloplasmatales_A; f__Turicibacteraceae; g__Turicibacter; s__
TACGTAGGTGGCGAGCGTTATCCGGAATGATTGGGCGTAAAGGGTGCGCAGGCGGCCGGGCAAGTCCGCAGTAAAAACTGGAGGCTCAACCTTCAGGGGCTGCGGAAACTGTCCGGCTGGAGAGCAGGAGAGGACGGTGGAACTCCATGT	Numerator	d__Bacteria; p__Firmicutes_D; c__Bacilli; o__Erysipelotrichales; f__Erysipelotrichaceae; g__Dubosiella; s__Dubosiella newyorkensis
TACGTAGGGGGCTAGCGTTATCCGGAATTACTGGGCGTAAAGGGTGCGTAGGTGGTTTCTTAAGTCAGAGGTGAAAGGCTACGGCTCAACCGTAGTAAGCCTTTGAAACTGGGAAACTTGAGTGCAGGAGAGGAGAGTGGAATTCCTAGT	Numerator	d__Bacteria; p__Firmicutes_A; c__Clostridia_258483; o__Peptostreptococcales; f__Peptostreptococcaceae_256921; g__Romboutsia_B; s__Romboutsia_B ilealis
TACGTAGGGTGCAAGCGTTATCCGGATTTATTGGGCGTAAAGGGCTCGTAGGCGGTTCGTCGCGTCCGGTGTGAAAGTCCATCGCTTAACGGTGGATCCGCGCCGGGTACGGGCGGGCTTGAGTGCGGTAGGGGAGACTGGAATTCCCGG	Numerator	d__Bacteria; p__Actinobacteriota; c__Actinomycetia; o__Actinomycetales; f__Bifidobacteriaceae; g__Bifidobacterium_388775; s__Bifidobacterium choerinum
TACGTAGGTGGCAAGCGTTGTCCGGAATTACTGGGTGTAAAGGGAGCGCAGGCGGGAAGCCAAGTCAGCTGTGAAAACTACGGGCTTAACTTGTAGACTGCAGTTGAAACTGGTTTTCTTGAGTGAAGTAGAGGTTGGCGGAATTCCGAG	Numerator	d__Bacteria; p__Firmicutes_A; c__Clostridia_258483; o__Oscillospirales; f__Acutalibacteraceae; g__Eubacterium_R; s__Eubacterium_R sp011958665
AACGTAGGGTGCAAGCGTTGTCCGGAATTACTGGGTGTAAAGGGAGCGCAGGCGGATTGGCAAGTTGGGAGTGAAATCTATGGGCTCAACCCATAAATTGCTTTCAAAACTGTCAGTCTTGAGTGGTGTAGAGGTAGGCGGAATTCCCGG	Numerator	d__Bacteria; p__Firmicutes_A; c__Clostridia_258483; o__Oscillospirales; f__Ruminococcaceae; g__Ruthenibacterium; s__Ruthenibacterium lactatiformans
TACGTAGGGGGCTAGCGTTATCCGGAATTACTGGGCGTAAAGGGTGCGTAGGTGGTTTCTTAAGTCAGAGGTGAAAGGCTACGGCTCAACCGTAGTAAGCCTTTGAAACTGGGGAACTTGAGTGCAGGAGAGGAGAGTGGAATTCCTAGT	Numerator	d__Bacteria; p__Firmicutes_A; c__Clostridia_258483; o__Peptostreptococcales; f__Peptostreptococcaceae_256921; g__Romboutsia_B; s__Romboutsia_B ilealis
Notes: ASVs used to calculate the log ratio in Figure S2F. Numerator and denominator noted. Taxonomic identification using greengenes2.
